# Species-specific assembly of root-associated bacterial microbiota mediated by a combination of plant specialized metabolites

**DOI:** 10.1101/2020.09.25.313031

**Authors:** Tomohisa Shimasaki, Sachiko Masuda, Ruben Garrido-Oter, Takashi Kawasaki, Yuichi Aoki, Arisa Shibata, Wataru Suda, Ken Shirasu, Kazufumi Yazaki, Ryohei Thomas Nakano, Akifumi Sugiyama

## Abstract

Plant specialized metabolites (PSMs) influence the taxonomic compositions of the root-associated microbiota; however, the underlying molecular mechanisms and evolutionary trajectories remain elusive. Here, we show that the bacterial genus *Arthrobacter* is predominant in the tobacco endosphere, and that its enrichment is mediated by a combination of two tobacco-specific PSMs, santhopine and nicotine The isolation and whole genome sequencing of a representative set of *Arthrobacter* strains identified independent genomic features, including but not limited to genes for santhopine and nicotine catabolism, which are associated with the colonization competence of tobacco roots. Taken together, these data suggest that plant species-specific root microbiota assembly is mediated by bacterial catabolism of a cocktail of PSMs synthesized by the host plant.
