## Supplementary material for "Species-specific assembly of root-associated bacterial microbiota mediated by a combination of plant specialized metabolites": Data_Files: Data_Files_1.xlsx

### Sheet: Data_Files_S1_A
Isolation name	Isolation medium	Sublineage
NtRootA1	M408	A
NtRootA2	M408	A
NtRootA4	M408	A
NtRootA5	M408	A
NtRootA6	M408	A
NtRootA7	M408	A
NtRootA8	M408	A
NtRootA9	M408	B
NtRootA10	M408	A
NtRootA14	M408	A
NtRootA16	M408	A
NtRootA17	M408	A
NtRootA18	M408	A
NtRootA20	M408	A
NtRootA26	M408	A
NtRootA28	M408	A
NtRootA31	M408	A
NtRootA32	M408	A
NtRootA37	M408	A
NtRootA38	M408	A
NtRootA40	M408	A
NtRootA42	M408	A
NtRootA45	M408	A
NtRootA46	M408	A
NtRootB1	M715	A
NtRootB2	M715	A
NtRootB3	M715	A
NtRootB4	M715	A
NtRootB5	M715	A
NtRootB6	M715	A
NtRootB7	M715	A
NtRootB8	M715	A
NtRootB9	M715	A
NtRootB11	M715	A
NtRootB12	M715	A
NtRootB13	M715	A
NtRootB14	M715	A
NtRootB16	M715	A
NtRootB17	M715	A
NtRootB18	M715	A
NtRootB20	M715	A
NtRootB21	M715	A
NtRootB22	M715	A
NtRootB23	M715	A
NtRootB26	M715	A
NtRootB27	M715	A
NtRootB31	M715	A
NtRootB34	M715	A
NtRootB45	M715
NtRootB46	M715	B
NtRootC7	TYG	A
NtRootC12	TYG	B
NtRootC23	TYG	A
NtRootC25	TYG	A
NtRootC26	TYG	A
NtRootC27	TYG	A
NtRootC28	TYG	A
NtRootC30	TYG	A
NtRootC31	TYG	A
NtRootC32	TYG	A
NtRootC33	TYG	A
NtRootC35	TYG	A
NtRootC36	TYG	A
NtRootC37	TYG	A
NtRootC38	TYG	A
NtRootC39	TYG	A
NtRootC40	TYG	A
NtRootC42	TYG	A
NtRootC43	TYG	A
NtRootC44	TYG	A
NtRootC45	TYG	A
NtRootC46	TYG	A
NtRootD3	YEM	A
NtRootD4	YEM	A
NtRootD5	YEM	A
NtRootD6	YEM	A
NtRootD7	YEM	A
NtRootD8	YEM	A
NtRootD9	YEM	A
NtRootD10	YEM	A
NtRootD11	YEM	A
NtRootD12	YEM	A
NtRootD15	YEM	A
NtRootD16	YEM	A
NtRootD17	YEM	A
NtRootD18	YEM	A
NtRootD19	YEM	A
NtRootD20	YEM	A
NtRootD22	YEM	A
NtRootD23	YEM	A
NtRootD26	YEM	A
NtRootD36	YEM	A
NtRootD37	YEM	A
NtRootD38	YEM	A
NtRootD43	YEM	A
NtRootD44	YEM	A

### Sheet: Data_Files_S1_B
Isolation name	Isolation medium	Sublineage
StoSoilA2	M408
StoSoilB2	M715	A
StoSoilB3	M716	A
StoSoilB5	M717	A
StoSoilB9	M718	B
StoSoilB10	M719	A
StoSoilB13	M720	A
StoSoilB14	M721	A
StoSoilB19	M722	B
StoSoilB20	M723	A
StoSoilB22	M724	A

### Sheet: Data_Files_S1_C
Isolation name	Isolation medium	Sublineage
NicSoilA5	M408	B
NicSoilA12	M408	B
NicSoilA13	M408	B
NicSoilB2	M715	B
NicSoilB4	M715	B
NicSoilB8	M715	B
NicSoilB11	M715	B
NicSoilB15	M715	B
NicSoilB16	M715	B
NicSoilB18	M715	B
NicSoilB19	M715	B
NicSoilB23	M715	B
NicSoilB24	M715	B
NicSoilF1	MS+nicotine	A
NicSoilF2	MS+nicotine	A
NicSoilF3	MS+nicotine	A
NicSoilF4	MS+nicotine	A
NicSoilF5	MS+nicotine	A
NicSoilF6	MS+nicotine	A
NicSoilF7	MS+nicotine	A
NicSoilF8	MS+nicotine	A
NicSoilF9	MS+nicotine	B
NicSoilF11	MS+nicotine	A
NicSoilF12	MS+nicotine	A
NicSoilF19	MS+nicotine	B
