## Supplementary material for "Species-specific assembly of root-associated bacterial microbiota mediated by a combination of plant specialized metabolites": Data_Files: Data_Files_3.xlsx

### Sheet: Data_Files_S3
Strain	Isolation source	Total Length (bp)	No. of Sequences	GC Content (%)	N50	Gap Ratio (%)	No. of predicted ORF	No. of OG	No. of KO	No. of rRNA	No. of tRNA	No. of CRISPRS	Coding Ratio (%)
NicSoil A12	Nicotine-treated soil	4047256	21	0.668	802615	0	3762	3823	276	15	41	0	0.872
NicSoil A5	Nicotine-treated soil	4691366	1	0.661	4691366	0	4284	3666	935	21	56	0	0.896
NicSoil B11	Nicotine-treated soil	4653565	3	0.658	4406092	0	4259	4217	1825	15	57	0	0.894
NicSoil B4	Nicotine-treated soil	4035286	2	0.67	3973296	0	3642	4209	1475	15	53	1	0.89
NicSoil B8	Nicotine-treated soil	5171632	2	0.667	4926918	0	4639	3594	993	15	58	0	0.87
NicSoil E8	Nicotine-treated soil	5171632	2	0.667	4926918	0	4271	4483	1868	15	58	0	0.87
NtRoot A1	N. tabacum root	5279883	1	0.619	5279883	0	4804	4215	1410	18	57	0	0.892
NtRoot A2	N. tabacum root	4585189	3	0.631	4386165	0	4236	4701	1098	18	55	1	0.898
NtRoot A4	N. tabacum root	4546719	2	0.631	4386159	0	4199	4228	1150	18	55	1	0.898
NtRoot A9	N. tabacum root	4177067	1	0.672	4177067	0	3783	4198	1450	15	52	2	0.903
NtRoot C45	N. tabacum root	4546722	2	0.631	4386162	0	4198	3755	1096	18	55	1	0.898
NtRoot C7	N. tabacum root	4546721	2	0.631	4386162	0	4197	4197	1096	18	55	1	0.898
NtRoot D5	N. tabacum root	4546721	2	0.631	4386162	0	4198	4196	1096	18	55	1	0.898
StoSoil A2	Santhopine-treated soil	4934451	1	0.62	4934451	0	4500	4428	1448	18	57	0	0.891
StoSoil B13	Santhopine-treated soil	4956288	3	0.62	2604927	0	4907	4707	1445	21	55	0	0.885
StoSoil B19	Santhopine-treated soil	4370703	1	0.661	4370703	0	3972	3966	1814	15	55	0	0.902
StoSoil B20	Santhopine-treated soil	4784108	1	0.627	4784108	0	4355	4324	1652	18	58	0	0.896
StoSoil B22	Santhopine-treated soil	4554426	1	0.62	4554426	0	4181	4110	1518	18	58	0	0.897
StoSoil B3	Santhopine-treated soil	4679364	2	0.631	4493923	0	4309	4281	1083	18	55	0	0.899
StoSoil B5	Santhopine-treated soil	5299525	1	0.619	5299525	0	4808	4672	1637	21	58	0	0.89
