## Supplementary material for "Species-specific assembly of root-associated bacterial microbiota mediated by a combination of plant specialized metabolites": Data_Files: Data_Files_4.xlsx

### Sheet: Data_Files_S4
Genome name	Source	Clasification
NtRootA1	Tobacco endosphere	Plant
NtRootA2	Tobacco endosphere	Plant
NtRootA4	Tobacco endosphere	Plant
NtRootC45	Tobacco endosphere	Plant
NtRootC7	Tobacco endosphere	Plant
NtRootD5	Tobacco endosphere	Plant
NtRootA9	Tobacco endosphere	Plant
StoSoilA2	Santhopine-treated soil	Soil
StoSoilB3	Santhopine-treated soil	Soil
StoSoilB5	Santhopine-treated soil	Soil
StoSoilB13	Santhopine-treated soil	Soil
StoSoilB19	Santhopine-treated soil	Soil
StoSoilB20	Santhopine-treated soil	Soil
StoSoilB22	Santhopine-treated soil	Soil
NicSoilA5	Nicotine-treated soil	Soil
NicSoilA12	Nicotine-treated soil	Soil
NicSoilB8	Nicotine-treated soil	Soil
NicSoilB11	Nicotine-treated soil	Soil
NicSoilB4	Nicotine-treated soil	Soil
NicSoilE8	Nicotine-treated soil	Soil
Chlamy23	Chlamydomonas	Plant
Chlamy70	Chlamydomonas	Plant
Chlamy113	Chlamydomonas	Plant
Chlamy115	Chlamydomonas	Plant
LjRoot13	Lotus japonicus root	Plant
LjRoot14	Lotus japonicus root	Plant
LjRoot57	Lotus japonicus root	Plant
LjRoot78	Lotus japonicus root	Plant
LjRoot283	Lotus japonicus root	Plant
Arthrobacter albus DNF00011	Homo Sapien Vagina	Other
Arthrobacter alpinus DSM 22274	alpine soil, north slope, 2300 m above sea level	Soil
Arthrobacter arilaitensis re117, CIP 108037	Reblochon cheese in France in 1998	Other
Arthrobacter aurescens TC1	Atrazine-contaminated soil in South Dakota	Soil
Arthrobacter castelli DSM 16402	Rosy biofilm overgrowing a mural painting in the Saint-Catherine chapel	Other
Arthrobacter chlorophenolicus A6	Soil at Fort Collins Colorado	Soil
Arthrobacter chlorophenolicus DSM 12829	soil	Soil
Arthrobacter crystallopoietes BAB-32	rhizospheric soil of Syzygium cumini, Gandhinagar, Gujarat, India	Plant
Arthrobacter crystallopoietes DSM 20117	soil	Soil
Arthrobacter enclensis NIO-1008	marine sediment sample collected from Chorao Island, Goa, India	Other
Arthrobacter equi DSM 23395	genital swab from a horse	Other
Arthrobacter gangotriensis Lz1y	penguin rookery sediment sample collected in Antarctica, near the Indian station Dakshin Gangotri	Other
Arthrobacter globiformis NBRC 12137	soil	Soil
Arthrobacter mysorens DSM 12798	sawage	Other
Arthrobacter nicotinovorans 231Sha2.1M6	Arabidopsis thaliana root	Plant
Arthrobacter nicotinovorans 254MFSha2.1	Arabidopsis thaliana root	Plant
Arthrobacter nicotinovorans 26Cvi1.1E	Arabidopsis thaliana root	Plant
Arthrobacter nitroguajacolicus Rue61a	sludge of the biological wastewater treatment plant of a coal tar refinery in Castrop-Rauxel, Germany	Other
Arthrobacter phenanthrenivorans Sphe3	Creosote polluted soil at Perivleptos (Epirus, Greece)	Soil
Arthrobacter sanguinis DSM 21259	Human blood	Other
Arthrobacter sp. 131MFCol6.1	Arabidopsis thaliana root	Plant
Arthrobacter sp. 135MFCol5.1	Arabidopsis thaliana root	Plant
Arthrobacter sp. 161MFSha2.1	Arabidopsis thaliana root	Plant
Arthrobacter sp. 162MFSha1.1	Arabidopsis thaliana root	Plant
Arthrobacter sp. 31Cvi3.1E	Arabidopsis thaliana root	Plant
Arthrobacter sp. 31Y	Lake Washington	Other
Arthrobacter sp. 35/47	Sediment from Hatherton, Darwin Mountains, Antarctica	Other
Arthrobacter sp. 35W	Lake Washington	Other
Arthrobacter sp. 49Tsu3.1M3	Arabidopsis thaliana root	Plant
Arthrobacter sp. 9MFCol3.1	Arabidopsis thaliana root	Plant
Arthrobacter sp. AK-YN10	agricultural soil	Soil
Arthrobacter sp. Br18	Sediment from Hatherton, Darwin Mountains, Antarctica	Other
Arthrobacter sp. CAL618	Haliclonissa verrucosa	Other
Arthrobacter sp. CF158	Poplar tree (Populus deltoides)	Plant
Arthrobacter sp. CL63Tsu	Arabidopsis thaliana root	Plant
Arthrobacter sp. FB24	Chromate and xylene enriched soil	Soil
Arthrobacter sp. H14	Sediment from Hatherton, Darwin Mountains, Antarctica	Other
Arthrobacter sp. H20	Sediment from Hatherton, Darwin Mountains, Antarctica	Other
Arthrobacter sp. H41	Soil from Hatherton, Darwin Mountains, Antarctica	Soil
Arthrobacter sp. H5	Sediment from Hatherton, Darwin Mountains, Antarctica	Other
Arthrobacter sp. I3	Sediment from Hatherton, Darwin Mountains, Antarctica	Other
Arthrobacter sp. L77	soil, India	Soil
Arthrobacter sp. Leaf137	Arabidopsis thaliana leaf	Plant
Arthrobacter sp. Leaf141	Arabidopsis thaliana leaf	Plant
Arthrobacter sp. Leaf145	Arabidopsis thaliana leaf	Plant
Arthrobacter sp. Leaf234	Arabidopsis thaliana leaf	Plant
Arthrobacter sp. Leaf337	Arabidopsis thaliana leaf	Plant
Arthrobacter sp. Leaf69	Arabidopsis thaliana leaf	Plant
Arthrobacter sp. M2012083	Tobacco waste	Other
Arthrobacter sp. MA-N2	Lake Washington	Other
Arthrobacter sp. OK362	Poplar tree (Populus trichocarpa)	Plant
Arthrobacter sp. OK909	Poplar tree (Populus trichocarpa)	Plant
Arthrobacter sp. OV118	Poplar tree (Populus trichocarpa)	Plant
Arthrobacter sp. OV407	Poplar tree (Populus trichocarpa)	Plant
Arthrobacter sp. PAO19	Maize rhizosphere soil	Plant
Arthrobacter sp. SJCon	pesticide contaminated site	Soil
Arthrobacter sp. Soil736	Soil	Soil
Arthrobacter sp. Soil761	Soil	Soil
Arthrobacter sp. Soil762	Soil	Soil
Arthrobacter sp. Soil763	Soil	Soil
Arthrobacter sp. Soil764	Soil	Soil
Arthrobacter sp. Soil782	Soil	Soil
Arthrobacter sp. TB 23	Porifera	Other
Arthrobacter sp. TB 26	Animal	Other
Arthrobacter sp. UNC362MFTsu5.1	Arabidopsis thaliana root	Plant
Arthrobacter sp. UNCCL28	Arabidopsis thaliana root	Plant
Arthrobacter sp. W1	activated sludge	Other
Arthrobacter sp. YC-RL1	petroleum-contaminated soil	Soil
Arthrobacter sp. YR096	Poplar tree (Populus deltoides)	Plant
Arthrobacter woluwensis DSM 10495	blood culture	Other
