## Supplementary material for "Species-specific assembly of root-associated bacterial microbiota mediated by a combination of plant specialized metabolites": Data_Files: Data_Files_5.xlsx

### Sheet: Data_Files_S5_A
OG ID	Gene	Description
OG0000006	Q92VE1	Putative mureinpeptideoligopeptide ABC transporter permease protein
OG0000017	Q92VE0	Putative mureinpeptideoligopeptide ABC transporter permease protein
OG0000129	Q92L23	Biosynthetic peptidoglycan transglycosylase
OG0000214	Q92KX2	Acetyl-coenzyme A synthetase
OG0000257	Q92VE2	Putative mureinpeptideoligopeptide ABC transporter ATP-binding protein
OG0000534	Q92XV6	Oxidoreductase
OG0000539	Q9Z3S2	Glucose-6-phosphate 1-dehydrogenase
OG0000573	Q92SZ2	Probable N-acetylglucosamine-6-phosphate deacetylase
OG0000624	Q92TR8	Hypothetical membrane protein
OG0000647	Q92TR9	Conserved hypothetical exported protein
OG0000762	Q92T55	Sugar ABC transporter, ATP-binding protein
OG0000803	Q52955	Ketol-acid reductoisomerase (NADP(+))
OG0000958	Q92RZ4	Response regulator of exponential growth motility
OG0001017	Q92M31	Inositol-1-monophosphatase family protein
OG0001090	Q92M45	Probable glutamate synthase NADPH large chain
OG0001107	Q92M81	Glyceraldehyde-3-phosphate dehydrogenase
OG0001433	Q92VD3	Putative cAMP-dependent protein kinase
OG0001656	Q92M46	Probable glutamate synthase small chain
OG0001893	Q92KY8	3-isopropylmalate dehydrogenase
OG0001917	Q92UU2	Probable glutathione-regulated potassium-efflux system protein
OG0001959	Q92TF0	Shikimate dehydrogenase (NADP(+))
OG0002054	Q92M04	Putative sarcosine oxidase subunit B
OG0002099	Q92U51	Alpha-galactosidase
OG0002154	Q92M06	Sarcosine oxidase subunit alpha
OG0002191	Q92M07	Putative sarcosine oxidase gamma subunit
OG0002212	Q92TD0	N-(5'-phosphoribosyl)anthranilate isomerase
OG0002450	Q92P75	Probable high-affinity zinc uptake system ABC transporter
OG0002484	Q92SX5	Putative prephenate dehydratase
OG0002693	Q926H1	Putative mureinpeptideoligopeptide ABC transporter periplasmic solute-binding protein
OG0002703	Q92XC9	RNA polymerase sigma factor, ECF subfamily protein
OG0002739	Q92P13	Methylenetetrahydrofolate reductase
OG0002774	Q92KX0	Putative acyl-CoA synthetase
OG0002813	Q92M28	Dihydroxy-acid dehydratase
OG0002970	Q92LS6	trTranscription regulator GntR family
OG0003091	Q92SZ5	BcrAD_BadFG domain-containing protein
OG0003503	Q92P19	Putative dimethylamine corrinoid protein
OG0004070	Q92YR4	ABC transporter permease
OG0004095	Q9X5Y0	Flagellar hook protein FlgE
OG0004095	Q52946	Flagellar basal-body rod protein FlgG
OG0004098	O54249	Flagellum-specific ATP synthase
OG0004100	O54244	Flagellar motor switch protein FliG
OG0004101	O54239	Flagellar M-ring protein
OG0004108	Q92RZ2	Putative flagellar hook-associated protein
OG0004306	Q92LZ9	NAD(P) transhydrogenase subunit beta
OG0004936	Q926E4	Putative iron ABC transporter periplasmic solute-binding protein
OG0005541	Q92M80	Uncharacterized protein
OG0006233	Q92TY3	Putative asparagine synthetase protein
OG0007491	Q92JT3	Uncharacterized protein
OG0014707	Q92TI2	Methylthioribose-1-phosphate isomerase

### Sheet: Data_Files_S5_B
OG ID	Gene	Description
G0001884	pRL110107	conserved hypothetical exported protein
OG0001981	RL2776	putative AsnC family transcriptional regulator
OG0000218	RL4162	putative 2-dehydro-3-deoxyphosphogluconate aldolase
OG0005179	pRL100242	conserved hypothetical protein
OG0000780	pRL70001	putative replication protein RepA
OG0003536	pRL90052	putative polysaccharide biosynthesis O-antigen related protein
OG0001943	RL0137	putative XRE family transcriptional regulator
OG0014075	RL0138	putative glyoxalase/dioxygenase
OG0004288	RL1040	putative LysR family transcriptional regu
OG0004307	RL4147	conserved hypothetical protein
OG0007356	RL4148	putative cobalamin synthesis protein
OG0000398	RL4322	putative thiol:disulfide interchange protein
OG0002582	RL4617	putative heat shock protein 15
